# Phase Separation Potential of Marsupial RSX RNA Reveals Convergent Evolution of X-Chromosome Inactivation Mechanisms

**DOI:** 10.64898/2026.09.18.752704

**Authors:** Ajay Kumar Danga, Camilla Canale, Riccardo Delli Ponti, Gian Gaetano Tartaglia, Andrea Cerase

## Abstract

**Background:** X-chromosome inactivation (XCI) evolved independently in eutherian and marsupial mammals, where it is orchestrated by the unrelated long non-coding RNAs Xist and RSX, respectively. Xist organizes a repressive nuclear compartment through multivalent RNA–protein interactions, but whether RSX exploits similar biophysical principles remains unknown. A recent paper has identified *bona fide* RSX interacting proteins.

**Results:** We integrated proteome-scale RNA–protein interaction prediction, experimental validation, phase-separation propensity analysis, functional annotation and comparative RNA-structure modelling to characterize the RSX interaction landscape. Using *cat*RAPID, we ranked 1,168 RNA-binding proteins from the native *Monodelphis domestica* proteome. Predictions were significantly enriched for experimentally identified RSX interactors, with 4.85-fold enrichment among the top 50 candidates (*P* ≈ 1.6 × 10⁻⁵), increasing to approximately eightfold for proteins shared by the experimental RSX and Xist interactomes (*P* ≈ 2 × 10⁻⁶). Among 30 high-confidence RSX interactors, 13 were experimentally supported, 17 were previously unrecognized candidates and 17 exhibited high phase-separation propensity. The network was enriched in ribonucleoprotein granules and nuclear bodies and converged on m⁶A regulators and SR-family splicing factors. Comparative modelling detected no conserved secondary or tertiary architecture between RSX and Xist.

**Conclusions:** RSX and Xist appear to have converged not through RNA sequence or global structure, but through recruitment of related, condensation-prone protein networks. These findings identify interaction-network and biophysical convergence as a potential principle of lncRNA-mediated chromosome regulation and provide testable candidates for determining whether RSX establishes a condensate-like compartment on the marsupial inactive X.
