## Supplementary material for "Phase Separation Potential of Marsupial RSX RNA Reveals Convergent Evolution of X-Chromosome Inactivation Mechanisms": Table 1

### Sheet: Sheet1
Rank	Gene	mean_ranking	max_zscore	mean_zscore	catGRANULE2_LLPS	LLPS_Confidence	Note
1	YTHDF1	0.857354	1.25	0.5775	0.865	High
2	NELFE	0.842354	0.79	0.215	0.935	High
3	AGO1	0.840334	1.41	0.17	0.72	Moderate
4	SRP54	0.838562	1.07	0.125	0.93	High	Non-canonical RBP
5	AGO3	0.837209	1.23	0.09	0.685	Moderate
6	DDX55	0.830521	0.42	-0.07	0.71	Moderate
7	CPSF6	0.827764	0.71	-0.131667	0.855	High
8	METTL3	0.826437	0.13	-0.165	0.905	High
9	YTHDC2	0.824597	0.51	-0.211667	0.93	High
10	SRP19	0.822979	0.22	-0.25	0.805	Moderate	Non-canonical RBP
11	AGO4	0.821797	0.86	-0.27625	0.655	Moderate
12	YTHDC1	0.819326	1.01	-0.336667	0.895	High
13	RO60	0.816375	0.38	-0.405	0.835	Moderate
14	SRSF3	0.813797	-0.18	-0.46875	0.675	Moderate
15	WTAP	0.812334	0.02	-0.505	0.795	Moderate
16	SUZ12	0.809347	0.44	-0.573333	0.815	Moderate	Non-canonical RBP
17	SRSF2	0.806896	-0.49	-0.635	0.87	High
18	MBNL1	0.805167	0.19	-0.675	0.47	Low	Non-canonical RBP
19	SRSF6	0.805031	-0.23	-0.6775	0.915	High
20	SRSF9	0.804791	-0.48	-0.685	0.87	High
21	FXR1	0.804556	0.78	-0.693333	0.94	High
22	FTO	0.800687	0.06	-0.785	0.54	Low	Non-canonical RBP
23	DDX43	0.800458	-0.23	-0.79	0.9	High
24	PABPN1	0.799823	-0.48	-0.805	0.875	High
25	TRA2A	0.798115	-0.4	-0.845	0.385	Low	Non-canonical RBP
26	LIN28A	0.797958	-0.82	-0.845	0.675	Moderate
27	SRSF5	0.793208	-0.66	-0.965	0.93	High
28	PPIL4	0.79225	-0.29	-0.985	0.885	High	Non-canonical RBP
29	ZNF326	0.791135	2.04	0.9875	0.91	High
30	YTHDF3	0.790292	-1	-1.035	0.91	High
