## Supplementary material for "Phase Separation Potential of Marsupial RSX RNA Reveals Convergent Evolution of X-Chromosome Inactivation Mechanisms": Table 2

### Sheet: comparison
Gene	uniprot PROTEIN ID (mus musculus)	Minajigi	Chu	McHugh	Cirillo (Human)
YTHDF1	P59326	N	N	N	N
NELFE	P19426	Y	N	N	N
AGO1	A2VDG1	N	N	N	N
SRP54	P14576	Y	N	N	N
AGO3	Q8CJF9	N	N	N	N
DDX55	Q6ZPL9	N	N	N	N
CPSF6	Q6NVF9	N	N	N	N
METTL3	A0A0R4J041	N	N	N	N
YTHDC2	A0A0J9YV44	N	N	N	N
SRP19	Q9D7A6	N	N	N	N
AGO4	Q8CJF8	N	N	N	N
YTHDC1	E9Q5K9	N	Y	N	N
RO60	Q8R562	N	N	N	N
SRSF3	P84104	Y	Y	Y	Y
WTAP	Q9ER69	N	Y	N	N
SUZ12	Q80U70	N	N	N	N
SRSF2	Q62093	N	Y	N	N
MBNL1	Q9JKP5	N	N	N	N
SRSF6	Q8BKL0	N	N	N	N
SRSF9	Q9D0B0	Y	Y	Y	Y
FXR1	Q61584	Y	N	N	N
FTO	Q8BGW1	N	N	N	N
DDX43	D3Z6P9	N	N	N	N
PABPN1	Q8CCS6	N	N	N	N
TRA2A	Q6PFR5	Y	N	N	N
LIN28A	Q8K3Y3	N	Y	N	N
SRSF5	O35326	Y	Y	N	N
PPIL4	Q9CXG3	Y	N	N	N
ZNF326	O88291	N	N	N	N
YTHDF3	Q8BYK6	Y	N	N	N
