## Supplementary material for "Phase Separation Potential of Marsupial RSX RNA Reveals Convergent Evolution of X-Chromosome Inactivation Mechanisms": Supplemetary Table 3

source	term_name	term_id	highlighted	adjusted_p_value	negative_log10_of_adjusted_p_value	term_size	query_size	intersection_size	effective_domain_size	intersections
GO:MF	RNA binding	GO:0003723	true	2.939408378267106e-19	18.53174007227815	3099	31	29	20208	YTHDF1,NELFE,AGO1,SRP54,AGO3,DDX55,CPSF6,METTL3,YTHDC2,SRP19,AGO4,YTHDC1,TLR3,RO60,SRSF3,SUZ12,SRSF2,MBNL1,SRSF6,SRSF9,FXR1,DDX43,PABPN1,TRA2A,LIN28A,SRSF5,PPIL4,ZNF326,YTHDF3
GO:MF	nucleic acid binding	GO:0003676	false	2.822330801984985e-12	11.54939208446653	5437	31	29	20208	YTHDF1,NELFE,AGO1,SRP54,AGO3,DDX55,CPSF6,METTL3,YTHDC2,SRP19,AGO4,YTHDC1,TLR3,RO60,SRSF3,SUZ12,SRSF2,MBNL1,SRSF6,SRSF9,FXR1,DDX43,PABPN1,TRA2A,LIN28A,SRSF5,PPIL4,ZNF326,YTHDF3
GO:MF	protein-RNA adaptor activity	GO:0140517	true	1.6642388242182557e-10	9.778784350763036	21	31	6	20208	YTHDF1,YTHDC2,YTHDC1,SRSF3,LIN28A,YTHDF3
GO:MF	mRNA binding	GO:0003729	false	6.792471202493318e-8	7.167972194150375	384	31	10	20208	YTHDF1,NELFE,CPSF6,METTL3,YTHDC1,SRSF3,FXR1,DDX43,LIN28A,YTHDF3
GO:MF	N6-methyladenosine-containing RNA reader activity	GO:1990247	false	8.892490908313168e-7	6.050976570164835	12	31	4	20208	YTHDF1,YTHDC2,YTHDC1,YTHDF3
GO:MF	double-stranded RNA binding	GO:0003725	false	0.00004145164349532193	4.382458245649308	76	31	5	20208	AGO1,AGO3,AGO4,TLR3,MBNL1
GO:MF	catalytic activity, acting on RNA	GO:0140098	true	0.0000688443450270546	4.162131727511768	421	31	8	20208	AGO3,DDX55,METTL3,YTHDC2,AGO4,FXR1,FTO,DDX43
GO:MF	single-stranded RNA binding	GO:0003727	false	0.00008193006639598155	4.086556693188978	87	31	5	20208	AGO1,AGO3,AGO4,FXR1,PABPN1
GO:MF	ribonucleoprotein complex binding	GO:0043021	true	0.00010185416657211234	3.9920212005149205	177	31	6	20208	YTHDF1,SRP54,CPSF6,SRP19,FXR1,YTHDF3
GO:MF	miRNA binding	GO:0035198	false	0.00011551682215029981	3.9373547669833386	37	31	4	20208	AGO1,AGO3,AGO4,LIN28A
GO:MF	regulatory RNA binding	GO:0061980	false	0.0004659790789016274	3.331633581424895	52	31	4	20208	AGO1,AGO3,AGO4,LIN28A
GO:MF	RNA polymerase binding	GO:0070063	true	0.0006762757742534246	3.169876169718677	57	31	4	20208	AGO1,YTHDC2,PABPN1,ZNF326
GO:MF	catalytic activity, acting on a nucleic acid	GO:0140640	false	0.002247463342244638	2.6483073831946036	670	31	8	20208	AGO3,DDX55,METTL3,YTHDC2,AGO4,FXR1,FTO,DDX43
GO:MF	ribosome binding	GO:0043022	false	0.010748752973550756	1.9686419178990957	114	31	4	20208	YTHDF1,CPSF6,SRP19,YTHDF3
GO:MF	7S RNA binding	GO:0008312	false	0.01903963942173568	1.720341280669681	7	31	2	20208	SRP54,SRP19
GO:BP	regulation of mRNA metabolic process	GO:1903311	true	1.527417285623867e-15	14.816042298839756	304	29	14	20972	YTHDF1,AGO1,AGO3,METTL3,YTHDC1,SRSF3,WTAP,SRSF2,SRSF6,SRSF9,FXR1,FTO,TRA2A,YTHDF3
GO:BP	mRNA metabolic process	GO:0016071	false	9.853536187738953e-11	10.006407884099499	2139	29	20	20972	YTHDF1,AGO1,AGO3,CPSF6,METTL3,AGO4,YTHDC1,SRSF3,WTAP,SRSF2,MBNL1,SRSF6,SRSF9,FXR1,FTO,PABPN1,TRA2A,SRSF5,ZNF326,YTHDF3
GO:BP	regulation of RNA splicing	GO:0043484	true	4.290066581879464e-9	8.367535967507944	186	29	9	20972	YTHDC1,SRSF3,WTAP,SRSF2,MBNL1,SRSF6,SRSF9,TRA2A,ZNF326
GO:BP	RNA catabolic process	GO:0006401	false	1.4990388908226937e-8	7.824187099739716	317	29	10	20972	YTHDF1,AGO1,AGO3,METTL3,AGO4,YTHDC1,FXR1,FTO,LIN28A,YTHDF3
GO:BP	nucleic acid catabolic process	GO:0141188	false	3.0796044947926497e-8	7.511505055174344	341	29	10	20972	YTHDF1,AGO1,AGO3,METTL3,AGO4,YTHDC1,FXR1,FTO,LIN28A,YTHDF3
GO:BP	miRNA processing	GO:0035196	true	4.2294369745620515e-8	7.373717442344912	43	29	6	20972	AGO1,AGO3,METTL3,AGO4,SRSF3,LIN28A
GO:BP	mRNA catabolic process	GO:0006402	false	8.383791460067727e-8	7.076559532944823	259	29	9	20972	YTHDF1,AGO1,AGO3,METTL3,AGO4,YTHDC1,FXR1,FTO,YTHDF3
GO:BP	regulation of mRNA stability	GO:0043488	false	1.382885828469811e-7	6.859213673912623	176	29	8	20972	YTHDF1,AGO1,AGO3,METTL3,YTHDC1,FXR1,FTO,YTHDF3
GO:BP	regulation of mRNA splicing, via spliceosome	GO:0048024	false	2.432228040861942e-7	6.613995708903787	111	29	7	20972	YTHDC1,SRSF3,WTAP,SRSF2,SRSF6,SRSF9,TRA2A
GO:BP	regulation of RNA stability	GO:0043487	false	2.444607537346551e-7	6.611790853532495	189	29	8	20972	YTHDF1,AGO1,AGO3,METTL3,YTHDC1,FXR1,FTO,YTHDF3
GO:BP	regulation of mRNA catabolic process	GO:0061013	false	2.771977564810793e-7	6.5572102890379735	192	29	8	20972	YTHDF1,AGO1,AGO3,METTL3,YTHDC1,FXR1,FTO,YTHDF3
GO:BP	RNA metabolic process	GO:0016070	false	4.474950616550595e-7	6.349211752991178	6834	29	26	20972	YTHDF1,NELFE,AGO1,AGO3,CPSF6,METTL3,AGO4,YTHDC1,TLR3,RO60,SRSF3,WTAP,SUZ12,SRSF2,MBNL1,SRSF6,SRSF9,FXR1,FTO,PABPN1,TRA2A,LIN28A,SRSF5,PPIL4,ZNF326,YTHDF3
GO:BP	regulatory ncRNA processing	GO:0070918	false	6.768636519685028e-7	6.169498807181147	67	29	6	20972	AGO1,AGO3,METTL3,AGO4,SRSF3,LIN28A
GO:BP	regulation of mRNA processing	GO:0050684	false	8.729679295935142e-7	6.05900171076912	133	29	7	20972	YTHDC1,SRSF3,WTAP,SRSF2,SRSF6,SRSF9,TRA2A
GO:BP	positive regulation of mRNA metabolic process	GO:1903313	false	0.000001021342258729539	5.9908286984914225	136	29	7	20972	YTHDF1,AGO3,METTL3,FXR1,FTO,TRA2A,YTHDF3
GO:BP	nucleobase-containing compound catabolic process	GO:0034655	false	0.00000210866394154593	5.675992628397782	526	29	10	20972	YTHDF1,AGO1,AGO3,METTL3,AGO4,YTHDC1,FXR1,FTO,LIN28A,YTHDF3
GO:BP	nucleic acid metabolic process	GO:0090304	false	0.0000031774310540400977	5.497923864275069	7401	29	26	20972	YTHDF1,NELFE,AGO1,AGO3,CPSF6,METTL3,AGO4,YTHDC1,TLR3,RO60,SRSF3,WTAP,SUZ12,SRSF2,MBNL1,SRSF6,SRSF9,FXR1,FTO,PABPN1,TRA2A,LIN28A,SRSF5,PPIL4,ZNF326,YTHDF3
GO:BP	mRNA destabilization	GO:0061157	false	0.000006515458874753214	5.18605499211482	97	29	6	20972	YTHDF1,AGO3,METTL3,FXR1,FTO,YTHDF3
GO:BP	regulation of gene expression	GO:0010468	false	0.000007499757789262854	5.124952762272993	5549	29	23	20972	YTHDF1,NELFE,AGO1,AGO3,METTL3,AGO4,YTHDC1,TLR3,RO60,SRSF3,WTAP,SUZ12,SRSF2,MBNL1,SRSF6,SRSF9,FXR1,FTO,TRA2A,LIN28A,PPIL4,ZNF326,YTHDF3
GO:BP	RNA destabilization	GO:0050779	false	0.000008324686133324888	5.079632131771755	101	29	6	20972	YTHDF1,AGO3,METTL3,FXR1,FTO,YTHDF3
GO:BP	positive regulation of mRNA catabolic process	GO:0061014	false	0.000008836644783518766	5.053712602476061	102	29	6	20972	YTHDF1,AGO3,METTL3,FXR1,FTO,YTHDF3
GO:BP	pre-miRNA processing	GO:0031054	false	0.000009470394116592339	5.0236319471741595	16	29	4	20972	AGO1,AGO3,AGO4,LIN28A
GO:BP	regulation of macromolecule biosynthetic process	GO:0010556	false	0.000010830400751502583	4.96535547311188	5647	29	23	20972	YTHDF1,NELFE,AGO1,AGO3,METTL3,AGO4,YTHDC1,TLR3,RO60,SRSF3,WTAP,SUZ12,SRSF2,MBNL1,SRSF6,SRSF9,FXR1,FTO,TRA2A,LIN28A,PPIL4,ZNF326,YTHDF3
GO:BP	negative regulation of gene expression	GO:0010629	false	0.000018342986352926085	4.736529957051235	1678	29	14	20972	YTHDF1,AGO1,AGO3,METTL3,AGO4,YTHDC1,SRSF3,SUZ12,SRSF6,SRSF9,FXR1,FTO,LIN28A,YTHDF3
GO:BP	nucleobase-containing compound metabolic process	GO:0006139	false	0.0000190265478999776	4.720640001202702	7964	29	26	20972	YTHDF1,NELFE,AGO1,AGO3,CPSF6,METTL3,AGO4,YTHDC1,TLR3,RO60,SRSF3,WTAP,SUZ12,SRSF2,MBNL1,SRSF6,SRSF9,FXR1,FTO,PABPN1,TRA2A,LIN28A,SRSF5,PPIL4,ZNF326,YTHDF3
GO:BP	regulation of biosynthetic process	GO:0009889	false	0.000020436442565835544	4.689594700929142	5821	29	23	20972	YTHDF1,NELFE,AGO1,AGO3,METTL3,AGO4,YTHDC1,TLR3,RO60,SRSF3,WTAP,SUZ12,SRSF2,MBNL1,SRSF6,SRSF9,FXR1,FTO,TRA2A,LIN28A,PPIL4,ZNF326,YTHDF3
GO:BP	regulation of primary metabolic process	GO:0080090	false	0.000020562685354961826	4.686920169896258	5215	29	22	20972	YTHDF1,NELFE,AGO1,AGO3,METTL3,AGO4,YTHDC1,TLR3,SRSF3,WTAP,SUZ12,SRSF2,MBNL1,SRSF6,SRSF9,FXR1,FTO,TRA2A,LIN28A,PPIL4,ZNF326,YTHDF3
GO:BP	regulation of RNA metabolic process	GO:0051252	false	0.000021767169490395938	4.662198041084003	3654	29	19	20972	YTHDF1,NELFE,AGO1,AGO3,METTL3,YTHDC1,TLR3,SRSF3,WTAP,SUZ12,SRSF2,SRSF6,SRSF9,FXR1,FTO,TRA2A,PPIL4,ZNF326,YTHDF3
GO:BP	RNA processing	GO:0006396	false	0.00003911918554456916	4.407610195734678	3319	29	18	20972	AGO1,AGO3,CPSF6,METTL3,AGO4,YTHDC1,SRSF3,WTAP,SRSF2,MBNL1,SRSF6,SRSF9,FTO,PABPN1,TRA2A,LIN28A,SRSF5,ZNF326
GO:BP	regulation of translation	GO:0006417	false	0.0000453144564189372	4.343763225329473	367	29	8	20972	YTHDF1,AGO1,AGO3,METTL3,AGO4,FXR1,LIN28A,YTHDF3
GO:BP	regulation of nucleobase-containing compound metabolic process	GO:0019219	false	0.00008308971534897338	4.080452728846556	3954	29	19	20972	YTHDF1,NELFE,AGO1,AGO3,METTL3,YTHDC1,TLR3,SRSF3,WTAP,SUZ12,SRSF2,SRSF6,SRSF9,FXR1,FTO,TRA2A,PPIL4,ZNF326,YTHDF3
GO:BP	alternative mRNA splicing, via spliceosome	GO:0000380	false	0.00011575409751843422	3.9364636266758946	77	29	5	20972	YTHDC1,WTAP,SRSF2,SRSF6,SRSF9
GO:BP	regulation of macromolecule metabolic process	GO:0060255	false	0.00014220795312691706	3.847076114558799	6392	29	23	20972	YTHDF1,NELFE,AGO1,AGO3,METTL3,AGO4,YTHDC1,TLR3,RO60,SRSF3,WTAP,SUZ12,SRSF2,MBNL1,SRSF6,SRSF9,FXR1,FTO,TRA2A,LIN28A,PPIL4,ZNF326,YTHDF3
GO:BP	negative regulation of macromolecule biosynthetic process	GO:0010558	false	0.0001493727796463797	3.825728537235767	2733	29	16	20972	YTHDF1,NELFE,AGO1,AGO3,METTL3,AGO4,YTHDC1,SRSF3,SUZ12,SRSF2,SRSF6,SRSF9,FXR1,FTO,LIN28A,YTHDF3
GO:BP	negative regulation of biosynthetic process	GO:0009890	false	0.0002128993774176765	3.671825608568549	2802	29	16	20972	YTHDF1,NELFE,AGO1,AGO3,METTL3,AGO4,YTHDC1,SRSF3,SUZ12,SRSF2,SRSF6,SRSF9,FXR1,FTO,LIN28A,YTHDF3
GO:BP	RNA biosynthetic process	GO:0032774	false	0.0002982366513973872	3.5254389855593513	6627	29	23	20972	NELFE,AGO1,AGO3,CPSF6,METTL3,AGO4,YTHDC1,TLR3,RO60,SRSF3,WTAP,SUZ12,SRSF2,MBNL1,SRSF6,SRSF9,FTO,PABPN1,TRA2A,LIN28A,SRSF5,PPIL4,ZNF326
GO:BP	nucleic acid biosynthetic process	GO:0141187	false	0.0004148532071108353	3.382105548153928	6735	29	23	20972	NELFE,AGO1,AGO3,CPSF6,METTL3,AGO4,YTHDC1,TLR3,RO60,SRSF3,WTAP,SUZ12,SRSF2,MBNL1,SRSF6,SRSF9,FTO,PABPN1,TRA2A,LIN28A,SRSF5,PPIL4,ZNF326
GO:BP	RISC complex assembly	GO:0070922	true	0.0005060895772014442	3.2957726067941766	10	29	3	20972	AGO1,AGO3,AGO4
GO:BP	gene expression	GO:0010467	false	0.0006683472852063823	3.174997811691292	9232	29	26	20972	YTHDF1,NELFE,AGO1,AGO3,CPSF6,METTL3,AGO4,YTHDC1,TLR3,RO60,SRSF3,WTAP,SUZ12,SRSF2,MBNL1,SRSF6,SRSF9,FXR1,FTO,PABPN1,TRA2A,LIN28A,SRSF5,PPIL4,ZNF326,YTHDF3
GO:BP	regulation of metabolic process	GO:0019222	false	0.0006787017191973905	3.1683210507098236	6900	29	23	20972	YTHDF1,NELFE,AGO1,AGO3,METTL3,AGO4,YTHDC1,TLR3,RO60,SRSF3,WTAP,SUZ12,SRSF2,MBNL1,SRSF6,SRSF9,FXR1,FTO,TRA2A,LIN28A,PPIL4,ZNF326,YTHDF3
GO:BP	mRNA processing	GO:0006397	false	0.0007561307529266222	3.1214030981965686	1890	29	13	20972	CPSF6,METTL3,YTHDC1,SRSF3,WTAP,SRSF2,MBNL1,SRSF6,SRSF9,PABPN1,TRA2A,SRSF5,ZNF326
GO:BP	negative regulation of macromolecule metabolic process	GO:0010605	false	0.000806570743396271	3.0933575351327605	3080	29	16	20972	YTHDF1,NELFE,AGO1,AGO3,METTL3,AGO4,YTHDC1,SRSF3,SUZ12,SRSF2,SRSF6,SRSF9,FXR1,FTO,LIN28A,YTHDF3
GO:BP	nucleobase-containing compound biosynthetic process	GO:0034654	false	0.0010048263107197625	2.9979090017410277	7035	29	23	20972	NELFE,AGO1,AGO3,CPSF6,METTL3,AGO4,YTHDC1,TLR3,RO60,SRSF3,WTAP,SUZ12,SRSF2,MBNL1,SRSF6,SRSF9,FTO,PABPN1,TRA2A,LIN28A,SRSF5,PPIL4,ZNF326
GO:BP	negative regulation of translation	GO:0017148	false	0.0015941843876083562	2.7974614483792952	130	29	5	20972	AGO1,AGO3,AGO4,FXR1,LIN28A
GO:BP	post-transcriptional regulation of gene expression	GO:0010608	false	0.0016848352025307933	2.7734425720220997	1070	29	10	20972	YTHDF1,AGO1,AGO3,METTL3,AGO4,YTHDC1,FXR1,FTO,LIN28A,YTHDF3
GO:BP	macromolecule biosynthetic process	GO:0009059	false	0.0017126104979908133	2.766341398159905	9605	29	26	20972	YTHDF1,NELFE,AGO1,AGO3,CPSF6,METTL3,AGO4,YTHDC1,TLR3,RO60,SRSF3,WTAP,SUZ12,SRSF2,MBNL1,SRSF6,SRSF9,FXR1,FTO,PABPN1,TRA2A,LIN28A,SRSF5,PPIL4,ZNF326,YTHDF3
GO:BP	positive regulation of translation	GO:0045727	false	0.0018522758830929844	2.732294327815133	134	29	5	20972	YTHDF1,METTL3,FXR1,LIN28A,YTHDF3
GO:BP	negative regulation of metabolic process	GO:0009892	false	0.0019007095628111568	2.7210842402650086	3276	29	16	20972	YTHDF1,NELFE,AGO1,AGO3,METTL3,AGO4,YTHDC1,SRSF3,SUZ12,SRSF2,SRSF6,SRSF9,FXR1,FTO,LIN28A,YTHDF3
GO:BP	regulation of alternative mRNA splicing, via spliceosome	GO:0000381	false	0.00212096037222925	2.673467445713962	58	29	4	20972	YTHDC1,WTAP,SRSF2,SRSF6
GO:BP	miRNA-mediated gene silencing by inhibition of translation	GO:0035278	false	0.003415896169227115	2.4664953387491457	18	29	3	20972	AGO1,AGO3,AGO4
GO:BP	nucleic acid transport	GO:0050657	true	0.004439797633247926	2.3526368246526466	160	29	5	20972	CPSF6,YTHDC1,SRSF3,FXR1,PABPN1
GO:BP	RNA transport	GO:0050658	false	0.004439797633247926	2.3526368246526466	160	29	5	20972	CPSF6,YTHDC1,SRSF3,FXR1,PABPN1
GO:BP	establishment of RNA localization	GO:0051236	false	0.004863673633959294	2.313035575126356	163	29	5	20972	CPSF6,YTHDC1,SRSF3,FXR1,PABPN1
GO:BP	protein biosynthetic process	GO:0160307	false	0.00690651009522998	2.160741349044401	712	29	8	20972	YTHDF1,AGO1,AGO3,METTL3,AGO4,FXR1,LIN28A,YTHDF3
GO:BP	translation	GO:0006412	false	0.00690651009522998	2.160741349044401	712	29	8	20972	YTHDF1,AGO1,AGO3,METTL3,AGO4,FXR1,LIN28A,YTHDF3
GO:BP	dosage compensation by inactivation of X chromosome	GO:0009048	true	0.007379273442590752	2.131986396362191	23	29	3	20972	METTL3,YTHDC1,SUZ12
GO:BP	sex-chromosome dosage compensation	GO:0007549	false	0.009565664909237997	2.0192848367839176	25	29	3	20972	METTL3,YTHDC1,SUZ12
GO:BP	RNA export from nucleus	GO:0006405	false	0.012946710766494495	1.8878405541624341	91	29	4	20972	CPSF6,YTHDC1,SRSF3,PABPN1
GO:BP	RNA localization	GO:0006403	false	0.01353143679916401	1.868656086564328	201	29	5	20972	CPSF6,YTHDC1,SRSF3,FXR1,PABPN1
GO:BP	positive regulation of translational initiation	GO:0045948	false	0.01680715654516678	1.7745057548055243	30	29	3	20972	YTHDF1,METTL3,YTHDF3
GO:BP	biosynthetic process	GO:0009058	false	0.018812267486468526	1.7255588547680067	10639	29	26	20972	YTHDF1,NELFE,AGO1,AGO3,CPSF6,METTL3,AGO4,YTHDC1,TLR3,RO60,SRSF3,WTAP,SUZ12,SRSF2,MBNL1,SRSF6,SRSF9,FXR1,FTO,PABPN1,TRA2A,LIN28A,SRSF5,PPIL4,ZNF326,YTHDF3
GO:BP	mRNA alternative polyadenylation	GO:0110104	true	0.01974760355721998	1.7044856000386908	4	29	2	20972	CPSF6,YTHDC1
GO:BP	macromolecule catabolic process	GO:0009057	false	0.024715581613241437	1.6070291651567017	1444	29	10	20972	YTHDF1,AGO1,AGO3,METTL3,AGO4,YTHDC1,FXR1,FTO,LIN28A,YTHDF3
GO:BP	nucleobase-containing compound transport	GO:0015931	false	0.030024243026684806	1.5225279332498833	237	29	5	20972	CPSF6,YTHDC1,SRSF3,FXR1,PABPN1
GO:BP	RNA splicing	GO:0008380	false	0.031878150155374554	1.496506888048265	1839	29	11	20972	METTL3,YTHDC1,SRSF3,WTAP,SRSF2,MBNL1,SRSF6,SRSF9,TRA2A,SRSF5,ZNF326
GO:BP	translational initiation	GO:0006413	false	0.04544744953074239	1.3424904839668663	125	29	4	20972	YTHDF1,AGO3,METTL3,YTHDF3
GO:CC	ribonucleoprotein granule	GO:0035770	true	4.258116363391744e-22	21.370782474581958	773	30	21	22155	YTHDF1,AGO1,SRP54,AGO3,CPSF6,METTL3,YTHDC2,AGO4,YTHDC1,SRSF3,WTAP,SRSF2,MBNL1,SRSF6,SRSF9,FXR1,FTO,PABPN1,LIN28A,SRSF5,YTHDF3
GO:CC	supramolecular complex	GO:0099080	false	7.50701413482789e-14	13.12453276640723	1938	30	21	22155	YTHDF1,AGO1,SRP54,AGO3,CPSF6,METTL3,YTHDC2,AGO4,YTHDC1,SRSF3,WTAP,SRSF2,MBNL1,SRSF6,SRSF9,FXR1,FTO,PABPN1,LIN28A,SRSF5,YTHDF3
GO:CC	nuclear body	GO:0016604	true	1.6936280833627708e-12	11.771181953554796	940	30	16	22155	NELFE,SRP54,CPSF6,METTL3,SRP19,YTHDC1,RO60,SRSF3,WTAP,SUZ12,SRSF2,SRSF6,SRSF9,FTO,PABPN1,SRSF5
GO:CC	nuclear speck	GO:0016607	false	3.327645535489722e-11	10.4778629414497	431	30	12	22155	SRP54,CPSF6,METTL3,YTHDC1,SRSF3,WTAP,SRSF2,SRSF6,SRSF9,FTO,PABPN1,SRSF5
GO:CC	nuclear ribonucleoprotein granule	GO:0140168	false	3.7975119120017505e-10	9.420500855171953	530	30	12	22155	SRP54,CPSF6,METTL3,YTHDC1,SRSF3,WTAP,SRSF2,SRSF6,SRSF9,FTO,PABPN1,SRSF5
GO:CC	nucleoplasm	GO:0005654	false	4.831753520297745e-9	8.315895228257963	4334	30	23	22155	NELFE,AGO1,SRP54,AGO3,DDX55,CPSF6,METTL3,SRP19,YTHDC1,RO60,SRSF3,WTAP,SUZ12,SRSF2,MBNL1,SRSF6,SRSF9,FTO,PABPN1,TRA2A,SRSF5,PPIL4,ZNF326
GO:CC	nuclear lumen	GO:0031981	false	9.185833881042194e-9	8.036881412739024	5622	30	25	22155	NELFE,AGO1,SRP54,AGO3,DDX55,CPSF6,METTL3,SRP19,YTHDC1,RO60,SRSF3,WTAP,SUZ12,SRSF2,MBNL1,SRSF6,SRSF9,FXR1,FTO,PABPN1,TRA2A,LIN28A,SRSF5,PPIL4,ZNF326
GO:CC	membraneless organelle	GO:0043228	false	1.3641651140573264e-8	7.865133060922832	7128	30	27	22155	YTHDF1,NELFE,AGO1,SRP54,AGO3,DDX55,CPSF6,METTL3,YTHDC2,SRP19,AGO4,YTHDC1,RO60,SRSF3,WTAP,SUZ12,SRSF2,MBNL1,SRSF6,SRSF9,FXR1,FTO,PABPN1,TRA2A,LIN28A,SRSF5,YTHDF3
GO:CC	intracellular membraneless organelle	GO:0043232	false	1.3641651140573264e-8	7.865133060922832	7128	30	27	22155	YTHDF1,NELFE,AGO1,SRP54,AGO3,DDX55,CPSF6,METTL3,YTHDC2,SRP19,AGO4,YTHDC1,RO60,SRSF3,WTAP,SUZ12,SRSF2,MBNL1,SRSF6,SRSF9,FXR1,FTO,PABPN1,TRA2A,LIN28A,SRSF5,YTHDF3
GO:CC	cytoplasmic ribonucleoprotein granule	GO:0036464	false	3.5683212799950135e-7	6.447536050078601	264	30	8	22155	YTHDF1,AGO1,AGO3,AGO4,MBNL1,FXR1,LIN28A,YTHDF3
GO:CC	organelle lumen	GO:0043233	false	7.375392903006989e-7	6.132214838934516	6791	30	25	22155	NELFE,AGO1,SRP54,AGO3,DDX55,CPSF6,METTL3,SRP19,YTHDC1,RO60,SRSF3,WTAP,SUZ12,SRSF2,MBNL1,SRSF6,SRSF9,FXR1,FTO,PABPN1,TRA2A,LIN28A,SRSF5,PPIL4,ZNF326
GO:CC	intracellular organelle lumen	GO:0070013	false	7.375392903006989e-7	6.132214838934516	6791	30	25	22155	NELFE,AGO1,SRP54,AGO3,DDX55,CPSF6,METTL3,SRP19,YTHDC1,RO60,SRSF3,WTAP,SUZ12,SRSF2,MBNL1,SRSF6,SRSF9,FXR1,FTO,PABPN1,TRA2A,LIN28A,SRSF5,PPIL4,ZNF326
GO:CC	membrane-enclosed lumen	GO:0031974	false	7.375392903006989e-7	6.132214838934516	6791	30	25	22155	NELFE,AGO1,SRP54,AGO3,DDX55,CPSF6,METTL3,SRP19,YTHDC1,RO60,SRSF3,WTAP,SUZ12,SRSF2,MBNL1,SRSF6,SRSF9,FXR1,FTO,PABPN1,TRA2A,LIN28A,SRSF5,PPIL4,ZNF326
GO:CC	P-body	GO:0000932	false	8.266401149822202e-7	6.082683523210257	100	30	6	22155	YTHDF1,AGO1,AGO3,AGO4,LIN28A,YTHDF3
GO:CC	RISC-loading complex	GO:0070578	true	0.00002612733569755244	4.582904874652528	8	30	3	22155	AGO1,AGO3,AGO4
GO:CC	cytoplasmic stress granule	GO:0010494	false	0.000037620760472466204	4.424572429794209	96	30	5	22155	YTHDF1,MBNL1,FXR1,LIN28A,YTHDF3
GO:CC	nucleus	GO:0005634	false	0.0008568100946068653	3.067115425455574	10153	30	26	22155	NELFE,AGO1,SRP54,AGO3,DDX55,CPSF6,METTL3,SRP19,AGO4,YTHDC1,RO60,SRSF3,WTAP,SUZ12,SRSF2,MBNL1,SRSF6,SRSF9,FXR1,FTO,PABPN1,TRA2A,LIN28A,SRSF5,PPIL4,ZNF326
GO:CC	endoribonuclease complex	GO:1902555	false	0.0035303291215766468	2.4521848048043355	37	30	3	22155	AGO1,AGO3,AGO4
GO:CC	endonuclease complex	GO:1905348	false	0.005192206257838989	2.284648063730394	42	30	3	22155	AGO1,AGO3,AGO4
GO:CC	RNA N6-methyladenosine methyltransferase complex	GO:0036396	true	0.013271126566825964	1.8770922089374438	9	30	2	22155	METTL3,WTAP
GO:CC	intracellular organelle	GO:0043229	false	0.017456275602868374	1.7580484099809819	16204	30	30	22155	YTHDF1,NELFE,AGO1,SRP54,AGO3,DDX55,CPSF6,METTL3,YTHDC2,SRP19,AGO4,YTHDC1,TLR3,RO60,SRSF3,WTAP,SUZ12,SRSF2,MBNL1,SRSF6,SRSF9,FXR1,FTO,PABPN1,TRA2A,LIN28A,SRSF5,PPIL4,ZNF326,YTHDF3
KEGG	Herpes simplex virus 1 infection	KEGG:05168	false	0.000010186602663423178	4.991970633514583	177	14	6	8716	TLR3,SRSF3,SRSF2,SRSF6,SRSF9,SRSF5
KEGG	Spliceosome	KEGG:03040	false	0.000020408805187445512	4.690182419864443	199	14	6	8716	SRSF3,SRSF2,SRSF6,SRSF9,TRA2A,SRSF5
REAC	mRNA 3'-end processing	REAC:R-HSA-72187	false	2.1303029981465498e-7	6.671558621413649	56	21	6	11056	SRSF3,SRSF2,SRSF6,SRSF9,PABPN1,SRSF5
REAC	Processing of Capped Intron-Containing Pre-mRNA	REAC:R-HSA-72203	false	2.427431249807211e-7	6.614853061420853	276	21	9	11056	METTL3,SRSF3,WTAP,SRSF2,SRSF6,SRSF9,PABPN1,SRSF5,PPIL4
REAC	RNA Polymerase II Transcription Termination	REAC:R-HSA-73856	false	5.362782186180289e-7	6.270609841907152	65	21	6	11056	SRSF3,SRSF2,SRSF6,SRSF9,PABPN1,SRSF5
REAC	Transport of Mature mRNA derived from an Intron-Containing Transcript	REAC:R-HSA-159236	false	0.00005774734022963077	4.238468014036612	71	21	5	11056	SRSF3,SRSF2,SRSF6,SRSF9,SRSF5
REAC	Post-transcriptional silencing by small RNAs	REAC:R-HSA-426496	false	0.00006679146148160432	4.175279053519066	7	21	3	11056	AGO1,AGO3,AGO4
REAC	Transport of Mature Transcript to Cytoplasm	REAC:R-HSA-72202	false	0.0001054692707222816	3.9768740569513312	80	21	5	11056	SRSF3,SRSF2,SRSF6,SRSF9,SRSF5
REAC	Competing endogenous RNAs (ceRNAs) regulate PTEN translation	REAC:R-HSA-8948700	false	0.00010673581794191742	3.971689817462067	8	21	3	11056	AGO1,AGO3,AGO4
REAC	Regulation of NPAS4 mRNA translation	REAC:R-HSA-9768778	false	0.00015990818721023202	3.796129300048634	9	21	3	11056	AGO1,AGO3,AGO4
REAC	Small interfering RNA (siRNA) biogenesis	REAC:R-HSA-426486	false	0.00015990818721023202	3.796129300048634	9	21	3	11056	AGO1,AGO3,AGO4
REAC	Regulation of CDH11 mRNA translation by microRNAs	REAC:R-HSA-9759811	false	0.00015990818721023202	3.796129300048634	9	21	3	11056	AGO1,AGO3,AGO4
REAC	Regulation of PTEN mRNA translation	REAC:R-HSA-8943723	false	0.00015990818721023202	3.796129300048634	9	21	3	11056	AGO1,AGO3,AGO4
REAC	mRNA Splicing - Major Pathway	REAC:R-HSA-72163	false	0.00048405511886306354	3.315105182869765	202	21	6	11056	SRSF3,SRSF2,SRSF6,SRSF9,SRSF5,PPIL4
REAC	Regulation of NPAS4 gene expression	REAC:R-HSA-9768759	false	0.0005417944232142831	3.266165469549673	13	21	3	11056	AGO1,AGO3,AGO4
REAC	mRNA Splicing	REAC:R-HSA-72172	false	0.0005904543736005013	3.22881365615226	209	21	6	11056	SRSF3,SRSF2,SRSF6,SRSF9,SRSF5,PPIL4
REAC	Metabolism of RNA	REAC:R-HSA-8953854	false	0.0008364212747996055	3.0775749292133265	710	21	9	11056	METTL3,SRSF3,WTAP,SRSF2,SRSF6,SRSF9,PABPN1,SRSF5,PPIL4
REAC	Regulation of RUNX1 Expression and Activity	REAC:R-HSA-8934593	false	0.00128190126027162	2.8921454254963406	17	21	3	11056	AGO1,AGO3,AGO4
REAC	Regulation of MITF-M-dependent genes involved in apoptosis	REAC:R-HSA-9824594	false	0.00128190126027162	2.8921454254963406	17	21	3	11056	AGO1,AGO3,AGO4
REAC	RNA Polymerase II Transcription	REAC:R-HSA-73857	false	0.003119633598583704	2.5058964109359114	1352	21	11	11056	NELFE,AGO1,AGO3,AGO4,SRSF3,SUZ12,SRSF2,SRSF6,SRSF9,PABPN1,SRSF5
REAC	MicroRNA (miRNA) biogenesis	REAC:R-HSA-203927	false	0.003314210773255467	2.479619875291767	23	21	3	11056	AGO1,AGO3,AGO4
REAC	TGFBR3 expression	REAC:R-HSA-9839394	false	0.004293664194688842	2.3671719245240026	25	21	3	11056	AGO1,AGO3,AGO4
REAC	Regulation of CDH11 Expression and Function	REAC:R-HSA-9759475	false	0.005447093212428932	2.2638351928749936	27	21	3	11056	AGO1,AGO3,AGO4
REAC	Regulation of MECP2 expression and activity	REAC:R-HSA-9022692	false	0.006788068222085256	2.168253801544951	29	21	3	11056	AGO1,AGO3,AGO4
REAC	Regulation of Expression and Function of Type II Classical Cadherins	REAC:R-HSA-9764260	false	0.007533088272164355	2.123026943507376	30	21	3	11056	AGO1,AGO3,AGO4
REAC	Regulation of Homotypic Cell-Cell Adhesion	REAC:R-HSA-9759476	false	0.007533088272164355	2.123026943507376	30	21	3	11056	AGO1,AGO3,AGO4
REAC	Nuclear events stimulated by ALK signaling in cancer	REAC:R-HSA-9725371	false	0.009180523585750193	2.0371325493088124	32	21	3	11056	AGO1,AGO3,AGO4
REAC	Transcriptional Regulation by NPAS4	REAC:R-HSA-9634815	false	0.010086245151372132	1.9962704802980178	33	21	3	11056	AGO1,AGO3,AGO4
REAC	Oncogene Induced Senescence	REAC:R-HSA-2559585	false	0.010086245151372132	1.9962704802980178	33	21	3	11056	AGO1,AGO3,AGO4
REAC	Gene expression (Transcription)	REAC:R-HSA-74160	false	0.010949408838827083	1.9606093278527088	1539	21	11	11056	NELFE,AGO1,AGO3,AGO4,SRSF3,SUZ12,SRSF2,SRSF6,SRSF9,PABPN1,SRSF5
REAC	NR1H3 & NR1H2 regulate gene expression linked to cholesterol transport and efflux	REAC:R-HSA-9029569	false	0.013151084083067447	1.8810384455097067	36	21	3	11056	AGO1,AGO3,AGO4
REAC	Transcriptional Regulation by VENTX	REAC:R-HSA-8853884	false	0.016771436214645573	1.7754297451823589	39	21	3	11056	AGO1,AGO3,AGO4
REAC	Oxidative Stress Induced Senescence	REAC:R-HSA-2559580	false	0.023716164278526575	1.6249555500200032	122	21	4	11056	AGO1,AGO3,AGO4,SUZ12
REAC	NR1H2 and NR1H3-mediated signaling	REAC:R-HSA-9024446	false	0.025850598070385193	1.587529404768745	45	21	3	11056	AGO1,AGO3,AGO4
REAC	Signaling by TGFBR3	REAC:R-HSA-9839373	false	0.027620365954173953	1.5587705715638505	46	21	3	11056	AGO1,AGO3,AGO4
REAC	PTEN Regulation	REAC:R-HSA-6807070	false	0.03828803329763408	1.4169369410412194	138	21	4	11056	AGO1,AGO3,AGO4,SUZ12
REAC	Adherens junctions interactions	REAC:R-HSA-418990	false	0.04721327236101621	1.3259358974912134	55	21	3	11056	AGO1,AGO3,AGO4
WP	mRNA processing	WP:WP411	false	1.9930659859888613e-8	7.700478322535614	126	20	8	8899	SRP54,METTL3,SRSF3,SRSF2,SRSF6,SRSF9,PABPN1,SRSF5
TF	Factor: YY1; motif: GCCGCCATTTTG; match class: 1	TF:M02044_1	false	0.00041859370812665343	3.3782073038196243	1280	31	12	20093	METTL3,SRP19,TLR3,SRSF3,WTAP,SRSF2,SRSF6,PABPN1,TRA2A,SRSF5,ZNF326,YTHDF3
TF	Factor: YY1; motif: CAANATGGCGGC; match class: 1	TF:M10436_1	false	0.008388994102278068	2.076290110925763	2382	31	14	20093	YTHDF1,METTL3,AGO4,YTHDC1,SRSF3,WTAP,SRSF2,SRSF6,PABPN1,TRA2A,SRSF5,PPIL4,ZNF326,YTHDF3
TF	Factor: YY1; motif: NAANATGGCGNNN; match class: 1	TF:M08982_1	false	0.010375594756384082	1.9839869990002224	1730	31	12	20093	METTL3,SRP19,SRSF3,WTAP,SRSF2,SRSF6,FTO,PABPN1,TRA2A,SRSF5,ZNF326,YTHDF3
TF	Factor: YY1; motif: NYNKCCATNTT; match class: 1	TF:M01035_1	false	0.012406552313407258	1.9063488888710527	1159	31	10	20093	METTL3,SRP19,SRSF3,WTAP,FTO,PABPN1,TRA2A,SRSF5,ZNF326,YTHDF3
TF	Factor: YY1; motif: NGCCGCCATYTTGN; match class: 1	TF:M12275_1	false	0.04254626795048564	1.3711385291068852	1646	31	11	20093	CPSF6,METTL3,SRP19,SRSF3,WTAP,FTO,PABPN1,TRA2A,SRSF5,ZNF326,YTHDF3
MIRNA	hsa-mir-548c-3p	MIRNA:hsa-mir-548c-3p	false	0.011923355965653042	1.9236014902137821	3219	29	16	16638	YTHDF1,AGO3,DDX55,CPSF6,YTHDC2,YTHDC1,SRSF3,WTAP,SUZ12,SRSF2,MBNL1,SRSF6,FXR1,FTO,LIN28A,YTHDF3
MIRNA	hsa-mir-3120-3p	MIRNA:hsa-mir-3120-3p	false	0.016660440890766876	1.7783135098984029	1834	29	12	16638	YTHDF1,SRP54,CPSF6,YTHDC2,YTHDC1,SRSF3,SUZ12,SRSF2,MBNL1,FXR1,TRA2A,PPIL4
MIRNA	hsa-mir-877-5p	MIRNA:hsa-mir-877-5p	false	0.018957590094745003	1.7222168713795047	213	29	5	16638	NELFE,AGO1,AGO3,SRSF3,PPIL4
MIRNA	hsa-mir-607	MIRNA:hsa-mir-607	false	0.022634870793666415	1.6452219802391004	2230	29	13	16638	YTHDF1,CPSF6,SRP19,YTHDC1,SRSF3,SUZ12,SRSF2,MBNL1,SRSF6,FXR1,FTO,TRA2A,YTHDF3
MIRNA	hsa-mir-4282	MIRNA:hsa-mir-4282	false	0.025402890550419173	1.5951168629599062	2254	29	13	16638	YTHDF1,SRP54,CPSF6,YTHDC1,SRSF3,WTAP,SUZ12,MBNL1,SRSF6,FXR1,TRA2A,PPIL4,YTHDF3
HPA	Testis; spermatogonia cells[High]	HPA:0570813	false	0.000050605136957542754	4.295805395431384	1468	24	14	11007	NELFE,SRP54,DDX55,CPSF6,YTHDC1,SRSF3,WTAP,SRSF2,MBNL1,SRSF6,SRSF9,FXR1,DDX43,PABPN1
HPA	Nasopharynx; respiratory epithelial cells[High]	HPA:0320103	false	0.0005759192063917384	3.239638437895061	1784	24	14	11007	NELFE,CPSF6,SRP19,YTHDC1,SRSF3,WTAP,SRSF2,MBNL1,SRSF6,SRSF9,FXR1,FTO,PABPN1,SRSF5
HPA	Cerebellum; cells in molecular layer[High]	HPA:0090193	false	0.001850102157617618	2.732804290372827	918	24	10	11007	CPSF6,SRP19,YTHDC1,SRSF3,WTAP,SRSF2,MBNL1,SRSF6,SRSF9,FXR1
HPA	Testis; pachytene spermatocytes[≥Medium]	HPA:0570762	false	0.007887553703286842	2.1030576707954496	1901	24	13	11007	NELFE,SRP54,CPSF6,YTHDC1,SRSF3,WTAP,SRSF2,MBNL1,SRSF6,FXR1,DDX43,PABPN1,LIN28A
HPA	Testis; preleptotene spermatocytes[≥Low]	HPA:0570781	false	0.007887553703286842	2.1030576707954496	1901	24	13	11007	NELFE,DDX55,CPSF6,YTHDC1,SRSF3,WTAP,SRSF2,MBNL1,SRSF6,FXR1,DDX43,PABPN1,LIN28A
HPA	Testis; spermatogonia cells[≥Medium]	HPA:0570812	false	0.00834589570573359	2.078527046739983	2568	24	15	11007	NELFE,SRP54,DDX55,CPSF6,YTHDC1,SRSF3,WTAP,SRSF2,MBNL1,SRSF6,SRSF9,FXR1,DDX43,PABPN1,LIN28A
HPA	Testis; spermatogonia cells[≥Low]	HPA:0570811	false	0.014855677452386508	1.8281075386011651	3061	24	16	11007	NELFE,SRP54,DDX55,CPSF6,YTHDC1,SRSF3,WTAP,SRSF2,MBNL1,SRSF6,SRSF9,FXR1,DDX43,PABPN1,LIN28A,PPIL4
HPA	Testis; pachytene spermatocytes[High]	HPA:0570763	false	0.018424766030225984	1.7345980183903194	951	24	9	11007	CPSF6,YTHDC1,SRSF3,WTAP,SRSF2,SRSF6,FXR1,DDX43,PABPN1
HPA	Testis; preleptotene spermatocytes[≥Medium]	HPA:0570782	false	0.022355967281037285	1.6506065346651573	1491	24	11	11007	CPSF6,YTHDC1,SRSF3,WTAP,SRSF2,MBNL1,SRSF6,FXR1,DDX43,PABPN1,LIN28A
HPA	Stomach 1; glandular cells[High]	HPA:0540053	false	0.025445891621978637	1.5943823268806454	2453	24	14	11007	NELFE,SRP54,DDX55,CPSF6,SRP19,AGO4,YTHDC1,SRSF3,WTAP,SRSF2,SRSF6,SRSF9,PABPN1,ZNF326
HPA	Bronchus; respiratory epithelial cells[High]	HPA:0060103	false	0.028904972569292378	1.5390274384324605	1828	24	12	11007	NELFE,SRP54,CPSF6,SRP19,YTHDC1,SRSF3,WTAP,SRSF2,SRSF6,SRSF9,FXR1,PABPN1
HPA	Skin 1; cells in granular layer[High]	HPA:0460183	false	0.030019825754385616	1.5225918328831696	248	24	5	11007	SRSF3,WTAP,MBNL1,SRSF6,SRSF9
HPA	Epididymis; glandular cells[High]	HPA:0180053	false	0.031169522731640736	1.5062698475980947	1842	24	12	11007	NELFE,SRP54,CPSF6,YTHDC1,SRSF3,WTAP,SRSF2,SRSF6,SRSF9,FXR1,FTO,PABPN1
HPA	Testis; round or early spermatids[≥Medium]	HPA:0570792	false	0.044971297887336954	1.3470645783610173	1912	24	12	11007	NELFE,CPSF6,YTHDC1,TLR3,SRSF3,SRSF2,MBNL1,SRSF6,FXR1,DDX43,PABPN1,LIN28A
HPA	Fallopian tube; glandular cells[≥Medium]	HPA:0210052	false	0.04567905736901808	1.3402828667512157	4651	24	19	11007	NELFE,SRP54,DDX55,CPSF6,YTHDC2,SRP19,YTHDC1,TLR3,SRSF3,WTAP,SRSF2,MBNL1,SRSF6,SRSF9,FXR1,FTO,PABPN1,SRSF5,PPIL4
CORUM	Spliceosome	CORUM:351	false	0.00003138992929097643	4.5032096625915585	138	12	7	3383	CPSF6,SRSF3,WTAP,SRSF2,SRSF6,SRSF9,SRSF5
CORUM	SRSF9-SRSF6 complex	CORUM:6073	false	0.0033538210605726154	2.4744601124153838	2	12	2	3383	SRSF6,SRSF9
CORUM	TRA2B1-SRSF9-SRSF6 complex	CORUM:6072	false	0.010041623956278183	1.9981960463326367	3	12	2	3383	SRSF6,SRSF9
CORUM	PGC-1-SRp40-SRp55-SRp75 complex	CORUM:2589	false	0.020043648701187005	1.698023217607518	4	12	2	3383	SRSF6,SRSF5
