## Supplementary material for "Phase Separation Potential of Marsupial RSX RNA Reveals Convergent Evolution of X-Chromosome Inactivation Mechanisms": Supplemetary Table 4

Name	LLPS_Score
YTHDF1|F6QHV0|Monodelphis_domestica	0.865
NELFE|F7FHL8|Monodelphis_domestica	0.935
AGO1|A0A5F8GPC4|Monodelphis_domestica	0.72
SRP54|F7GC32|Monodelphis_domestica	0.93
AGO3|F6YI65|Monodelphis_domestica	0.685
DDX55|A0A5F8GRR5|Monodelphis_domestica	0.71
CPSF6|A0A5F8G6G5|Monodelphis_domestica	0.855
METTL3|F7FEI2|Monodelphis_domestica	0.905
YTHDC2|F7EI44|Monodelphis_domestica	0.93
SRP19|A0A5F8HH79|Monodelphis_domestica	0.805
AGO4|F6YI56|Monodelphis_domestica	0.655
YTHDC1|F6RD50|Monodelphis_domestica	0.895
RO60|F7CE78|Monodelphis_domestica	0.835
SRSF3|A0A5F8H2A4|Monodelphis_domestica	0.675
WTAP|A0A5F8H2T2|Monodelphis_domestica	0.795
SUZ12|F6ZIT8|Monodelphis_domestica	0.815
SRSF2|F7BX00|Monodelphis_domestica	0.87
MBNL1|F7FDP5|Monodelphis_domestica	0.47
SRSF6|A0A5F8GQB4|Monodelphis_domestica	0.915
SRSF9|F6WU16|Monodelphis_domestica	0.87
FXR1|F7G3V5|Monodelphis_domestica	0.94
FTO|A0A5F8GKL6|Monodelphis_domestica	0.54
DDX43|F7GCW4|Monodelphis_domestica	0.9
PABPN1|A0A5F8HG85|Monodelphis_domestica	0.875
TRA2A|F6SRR9|Monodelphis_domestica	0.385
LIN28A|F6T943|Monodelphis_domestica	0.675
SRSF5|F6T5A0|Monodelphis_domestica	0.93
PPIL4|F6R2R0|Monodelphis_domestica	0.885
ZNF326|A0A5F8H4N2|Monodelphis_domestica	0.91
YTHDF3|F6ZX60|Monodelphis_domestica	0.91
